# Inhibition of *Clostridioides difficile-*specific DNA adenine methyltransferase CamA by analogs of *S*-adenosyl-L-methionine

**DOI:** 10.1101/2025.08.13.670177

**Authors:** Jujun Zhou, Youchao Deng, Dan Yu, Taraneh Hajian, Masoud Vedadi, Xing Zhang, Robert M. Blumenthal, Rong Huang, Xiaodong Cheng

**Affiliations:** Department of Epigenetics and Molecular Carcinogenesis, University of Texas MD Anderson Cancer Center, Houston, TX 77030, USA; Borch Department of Medicinal Chemistry and Molecular Pharmacology, Purdue Institute for Drug Discovery, Purdue Institute for Cancer Research, Purdue University, West Lafayette, IN 47907, USA; Drug Discovery Program, Ontario Institute for Cancer Research, Toronto, Ontario M5G 0A3, Canada; Department of Pharmacology and Toxicology, University of Toronto, Toronto, Ontario M5S 1A8, Canada; Department of Medical Microbiology and Immunology, and Program in Bioinformatics, The University of Toledo College of Medicine and Life Sciences, Toledo, OH 43614, USA

**Keywords:** DNA/RNA adenine methylation, adenosine analogs, *Clostridioides difficile* infections, CamA, cell cycle-regulated DNA methyltransferase, CcrM, MettL5

## Abstract

Epigenetically-targeted therapies, especially those inhibiting *S*-adenosyl-L-methionine (SAM)- dependent methylations of DNA, mRNA and histones, have advanced rapidly in cancer treatment. However, these therapies remain underexplored for antibiotic development, despite the growing threat of antimicrobial resistance. Here, we screened a focused library of SAM analogs against the DNA adenine methyltransferase CamA specific to the enteric pathogen *Clostridioides difficile.* At the same time, we examined six other adenine methyltransferases, including two bacterial DNA methyltransferases, and four human RNA methyltransferases having distinct RNA substrates. Compound **113** selectively inhibited CamA (IC_50_ = 0.15 μM). In addition, compound **67** inhibited *Caulobacter crescentus* CcrM (IC_50_ = 1.8 μM), which has orthologs present in pathogens such as *Brucella*; while compounds **77** and **37** inhibited the human DNA methyltransferase complexes MettL3-MettL14 and MettL5-Trm112, respectively, at 7-8 μM concentrations. These results provide chemical probes for exploring the role of CamA in sporulation and colonization, with potential as antivirulence agents against *C. difficile* infection. Our study also introduces the first chemical probes for inhibiting bacterial CcrM and human MettL5, each of which plays key roles in their respective hosts.

**Table of Contents Graphic (TOC):** 
