## supplementary table for "Inhibition of *Clostridioides difficile-*specific DNA adenine methyltransferase CamA by analogs of *S*-adenosyl-L-methionine"

### Sheet: Sheet1
			Activity %
		SMILES	CamA	CcrM	DAM	PCIF1	Mettl3-14	Mettl16	Mettl5-Trm112
1	5c	NC1=NC=NC2=C1N=CN2[C@@H]3O[C@H](CSCCNC(NC4=CC(I)=CC=C4)=N)[C@@H](O)[C@H]3O	62.05	95.45	84.7	89.6	65.9	88.536	103.699
2	6a	NC1=NC=NC2=C1N=CN2[C@@H]3O[C@H](CSCCNC(NC4=CC(C5=CC=C(Cl)C=C5)=CC=C4)=N)[C@@H](O)[C@H]3O	48.95	76.9	86.4	87.6	39.9	94.0594	83.9024
3	6b	NC1=NC=NC2=C1N=CN2[C@@H]3O[C@H](CSCCNC(NC4=CC(C5=CC=C(C(F)(F)F)C=C5)=CC=C4)=N)[C@@H](O)[C@H]3O	65.25	87.35	91.3	97.35	54.3	96.594	66.9919
4	6c	NC1=NC=NC2=C1N=CN2[C@@H]3O[C@H](CSCCNC(NC4=CC(C5=COC=C5)=CC=C4)=N)[C@@H](O)[C@H]3O	37.4	87	95.9	85.55	80.8	80.0384	86.1382
5	6d	NC1=NC=NC2=C1N=CN2[C@@H]3O[C@H](CSCCNC(NC4=CC(C5=CC(F)=CC=C5)=CC=C4)=N)[C@@H](O)[C@H]3O	79.3	84.6	88.8	84.2	75	74.808	81.9512
6	95_II744	NC1=NC=NC2=C1N=CN2[C@@H]3O[C@H](CSCCNC(NC4CCC4)=N)[C@@H](O)[C@H]3O	47.4734	66.75	79	87.95	74.4	85.8988	80.7317
7	96_II726	NC1=NC=NC2=C1N=CN2[C@@H]3O[C@H](CSCCNC(NC4CCCCC4)=N)[C@@H](O)[C@H]3O	37.3993	74.4	80.2	85.65	62.1	101.927	83.6179
8	5d	NC1=NC=NC2=C1N=CN2[C@@H]3O[C@H](CSCCCNC(NC4=CC=CC=C4)=N)[C@@H](O)[C@H]3O	80.2	88.25	86.2	81.7	84	82.236	90.3658
9	5f	NC1=NC=NC2=C1N=CN2[C@@H]3O[C@H](CSCCCNC(NC4=CC(Br)=CC=C4)=N)[C@@H](O)[C@H]3O	91.5	93	86.8	93.3	80.2	73.2257	75.3252
10	6e	NC1=NC=NC2=C1N=CN2[C@@H]3O[C@H](CSCCCNC(NC4=CC(C5=CC=C(O)C=C5)=CC=C4)=N)[C@@H](O)[C@H]3O	44	69.65	91.8	80.85	63.7	70.9255	64.9187
11	6f	NC1=NC=NC2=C1N=CN2[C@@H]3O[C@H](CSCCCNC(NC4=CC(C5=CC=C(Cl)C=C5)=CC=C4)=N)[C@@H](O)[C@H]3O	50.35	77.65	103.2	86.5	81.6	98.6744	106.504
12	YD1-67	NC1=NC=NC2=C1N=CN2[C@@H]3O[C@@H]([C@H]([C@H]3O)O)CSCCCNC(NC4=CC(C5=CC(OC)=CC(OC)=C5)=CC=C4)=N	56.15	81	91.8	86.7	102.7	91.2464	97.561
13	6g	NC1=NC=NC2=C1N=CN2[C@@H]3O[C@H](CSCCCNC(NC4=CC(C5=CC(OCCO6)=C6C=C5)=CC=C4)=N)[C@@H](O)[C@H]3O	38.5	56.4	75.3	61.4	61.5	87.7155	78.7805
14	6h	NC1=NC=NC2=C1N=CN2[C@@H]3O[C@H](CSCCCNC(NC4=CC(C5=CC=C(C(F)(F)F)C=C5)=CC=C4)=N)[C@@H](O)[C@H]3O	54.55	72.2	82.7	77.15	78.5	93.0778	98.2927
15	6i	NC1=NC=NC2=C1N=CN2[C@@H]3O[C@H](CSCCCNC(NC4=CC(C5=COC=C5)=CC=C4)=N)[C@@H](O)[C@H]3O	57.7	91.75	82.5	86.5	100.4	89.8252	128.415
16	6j	NC1=NC=NC2=C1N=CN2[C@@H]3O[C@H](CSCCCNC(NC4=CC(C5=CC(F)=CC=C5)=CC=C4)=N)[C@@H](O)[C@H]3O	54.15	80.9	93.3	97	104.7	95.5977	112.846
17	6k	NC1=NC=NC2=C1N=CN2[C@@H]3O[C@H](CSCCCNC(NC4=CC(C5=C(F)C=C(F)C=C5)=CC=C4)=N)[C@@H](O)[C@H]3O	51.6	84.4	83.5	85.65	82.4	96.2131	100.61
18	6l	NC1=NC=NC2=C1N=CN2[C@@H]3O[C@H](CSCCCNC(NC4=CC(C5=CC(O)=C(F)C=C5)=CC=C4)=N)[C@@H](O)[C@H]3O	48.55	87.7	87.4	92.3	91.6	93.9715	93.374
19	6m	NC1=NC=NC2=C1N=CN2[C@@H]3O[C@H](CSCCCNC(NC4=CC(C5=CN=CC=C5)=CC=C4)=N)[C@@H](O)[C@H]3O	62.05	92.4	86	96	108.2	96.301	123.13
20	6n	NC1=NC=NC2=C1N=CN2[C@@H]3O[C@H](CSCCCNC(NC4=CC(C5=CN=C(F)C=C5)=CC=C4)=N)[C@@H](O)[C@H]3O	61.05	94.25	86.1	96.25	104.4	97.4584	128.537
21	6o	NC1=NC=NC2=C1N=CN2[C@@H]3O[C@H](CSCCCNC(NC4=CC(C5=CN=CN=C5)=CC=C4)=N)[C@@H](O)[C@H]3O	73.65	95.9	82.1	96.4	108.9	97.4877	134.268
22	6p	NC1=NC=NC2=C1N=CN2[C@@H]3O[C@H](CSCCCNC(NC4=CC(C5=CC=CC([N+]([O-])=O)=C5)=CC=C4)=N)[C@@H](O)[C@H]3O	74.55	94.5	85.8	101.45	114.9	88.9462	139.431
23	YD1-78	NC1=NC=NC2=C1N=CN2[C@@H]3O[C@@H]([C@H]([C@H]3O)O)CSCCCNC(NC4=CC(C5=NNC=C5)=CC=C4)=N	43.7	85.4	84.9	94.9	132.4	102.586	88.9431
24	6q	NC1=NC=NC2=C1N=CN2[C@@H]3O[C@H](CSCCCNC(NC4=CC(C5=NNC=C5C(F)(F)F)=CC=C4)=N)[C@@H](O)[C@H]3O	62.5	92.8	91	111.95	113	101.18	176.951
25	81_II759	NC1=NC=NC2=C1N=CN2[C@@H]3O[C@H](CSCCCNC(NCC)=N)[C@@H](O)[C@H]3O	74.7478	105.1	82.6	91.05	78.6	80.4633	86.5041
26	82_II743	NC1=NC=NC2=C1N=CN2[C@@H]3O[C@H](CSCCCNC(NC4CCCC4)=N)[C@@H](O)[C@H]3O	39.4881	110.3	95.1	98.2	82.6	83.1151	102.398
27	83_II745	NC1=NC=NC2=C1N=CN2[C@@H]3O[C@H](CSCCCNC(NCC4CCCCC4)=N)[C@@H](O)[C@H]3O	9.0581	77.6	74.5	76.05	48.4	78.544	60.4472
28	84_II725	NC1=NC=NC2=C1N=CN2[C@@H]3O[C@H](CSCCCNC(NCCC4=CC=CC=C4)=N)[C@@H](O)[C@H]3O	28.2712	95.65	81.5	92.25	57.7	80.683	71.6667
29	85_II747	NC1=NC=NC2=C1N=CN2[C@@H]3O[C@H](CSCCCNC(NCCCC4=CC=CC=C4)=N)[C@@H](O)[C@H]3O	29.2704	98.65	81.2	93.4	65.6	77.6796	70.3658
30	87_II727	NC1=NC=NC2=C1N=CN2[C@@H]3O[C@H](CSCCCNC(NC4=CC=C(Br)C=C4)=N)[C@@H](O)[C@H]3O	46.3266	91.2	83	97.15	75.2	74.2659	84.7968
31	88_II746	NC1=NC=NC2=C1N=CN2[C@@H]3O[C@H](CSCCCNC(NCC4=CC=C(Br)C=C4)=N)[C@@H](O)[C@H]3O	19.0896	90.1	81.3	96.95	62	86.8804	62.0325
32	7a	NC1=NC=NC2=C1N=CN2[C@@H]3O[C@H](CSCCNC(NCC4=CC=CC=C4)=O)[C@@H](O)[C@H]3O	80.7	77.35	73.3	98.95	89.4	83.4228	127.195
33	7b	NC1=NC=NC2=C1N=CN2[C@@H]3O[C@H](CSCCNC(NCCCC4=CC=CC=C4)=O)[C@@H](O)[C@H]3O	79.65	81.1	74.3	92.6	84.1	85.7376	112.348
34	7c	NC1=NC=NC2=C1N=CN2[C@@H]3O[C@H](CSCCNC(NCCC4=CC=CC=C4)=O)[C@@H](O)[C@H]3O	85.2	101.65	92.3	104	91.1	88.7411	78.8211
35	7d	NC1=NC=NC2=C1N=CN2[C@@H]3O[C@H](CSCCNC(NCC4=CC=C(F)C=C4)=O)[C@@H](O)[C@H]3O	80.25	91.4	84.4	91.35	66.9	77.1375	78.6179
36	7e	NC1=NC=NC2=C1N=CN2[C@@H]3O[C@H](CSCCNC(NCC4=CC(C=CN=C5)=C5C=C4)=O)[C@@H](O)[C@H]3O	84.35	95.85	83	87.45	76.5	76.654	82.1951
37	7o	NC1=NC=NC2=C1N=CN2[C@@H]3O[C@H](CSCCCNC(NCC4=CC=C(OCO5)C5=C4)=O)[C@@H](O)[C@H]3O	84.9	84.7	78.5	96.9	62.5	76.1119	33.6179
38	YD1-120	NC1=NC=NC2=C1N=CN2[C@@H]3O[C@@H]([C@H]([C@H]3O)O)CSCCCNC(NCCCC4=CC=CC=C4)=O	85.55	91.7	74.9	92.8	83.2	81.9137	107.378
39	YD1-121	NC1=NC=NC2=C1N=CN2[C@@H]3O[C@@H]([C@H]([C@H]3O)O)CSCCCNC(NCC4=CC=CC(Br)=C4)=O	75.1	69.6	78.4	96.45	82.2	87.1441	100.793
40	YD1-124	NC1=NC=NC2=C1N=CN2[C@@H]3O[C@@H]([C@H]([C@H]3O)O)CSCCCNC(NCC4=CC=C(C5=C4C=CC=C5)F)=O	97.55	83.75	79.7	100.2	84.6	87.525	117.104
41	7p	NC1=NC=NC2=C1N=CN2[C@@H]3O[C@H](CSCCCNC(NCC4=CC=CC=C4)=O)[C@@H](O)[C@H]3O	86.45	94.65	78.5	95	79	79.804	77.1545
42	7q	NC1=NC=NC2=C1N=CN2[C@@H]3O[C@H](CSCCCNC(NCCCC4=CC=CC=C4)=O)[C@@H](O)[C@H]3O	83.4	92.5	78.8	91.3	66.4	79.5109	83.4959
43	7r	NC1=NC=NC2=C1N=CN2[C@@H]3O[C@H](CSCCCNC(NCCC4=CC=CC=C4)=O)[C@@H](O)[C@H]3O	89.9	95.25	76.6	92.3	64.5	75.0863	74.1463
44	7s	NC1=NC=NC2=C1N=CN2[C@@H]3O[C@H](CSCCCNC(NCC4=CC=C(F)C=C4)=O)[C@@H](O)[C@H]3O	84.3	92.75	80.2	89	58.9	77.1814	96.0569
45	9a	NC1=NC=NC2=C1N=CN2[C@@H]3O[C@H](CSCCNCC4=CC(Br)=CC=C4)[C@@H](O)[C@H]3O	60	99.8	79.6	112.1	77.4	89.8692	113.049
46	10a	NC1=NC=NC2=C1N=CN2[C@@H]3O[C@H](CSCCNCC4=CC(C5=CC=C(Cl)C=C5)=CC=C4)[C@@H](O)[C@H]3O	38.2	62.45	84.3	57.45	42.2	76.1559	53.6992
47	10b	NC1=NC=NC2=C1N=CN2[C@@H]3O[C@H](CSCCNCC4=CC(C5=CC=C(O)C=C5)=CC=C4)[C@@H](O)[C@H]3O	59.5	90.45	103.2	82.1	81.1	74.515	94.7561
48	10c	NC1=NC=NC2=C1N=CN2[C@@H]3O[C@H](CSCCNCC4=CC(C5=CC=CC(F)=C5)=CC=C4)[C@@H](O)[C@H]3O	47.85	84.3	105	85.55	81.9	81.3277	74.1057
49	10d	NC1=NC=NC2=C1N=CN2[C@@H]3O[C@H](CSCCNCC4=CC(C5=COC=C5)=CC=C4)[C@@H](O)[C@H]3O	68.5	91.1	104.9	88.05	83.4	77.8261	68.2114
50	10e	NC1=NC=NC2=C1N=CN2[C@@H]3O[C@H](CSCCNCC4=CC(C5=CC=C(C(F)(F)F)C=C5)=CC=C4)[C@@H](O)[C@H]3O	66	89.7	112.5	91.9	97.1	93.7371	75.6504
51	10f	NC1=NC=NC2=C1N=CN2[C@@H]3O[C@H](CSCCNCC4=CC(C5=CC=C(F)C(O)=C5)=CC=C4)[C@@H](O)[C@H]3O	59.65	85.3	100	84.65	83	84.8146	72.3577
52	10g	NC1=NC=NC2=C1N=CN2[C@@H]3O[C@H](CSCCNCC4=CC(C5=CN=CN=C5)=CC=C4)[C@@H](O)[C@H]3O	84.45	87.55	104	93.85	91.9	69.1527	70.6911
53	10h	NC1=NC=NC2=C1N=CN2[C@@H]3O[C@H](CSCCNCC4=CC(C5=CC=CC6=C5NN=C6)=CC=C4)[C@@H](O)[C@H]3O	51.5	78.4	92.9	77.9	76.7	82.2214	80.2439
54	10i	NC1=NC=NC2=C1N=CN2[C@@H]3O[C@H](CSCCNCC4=CC(C5=CC=CC(O)=C5)=CC=C4)[C@@H](O)[C@H]3O	48.95	80.1	95.5	81.9	77	79.0421	75.3658
55	10j	NC1=NC=NC2=C1N=CN2[C@@H]3O[C@H](CSCCNCC4=CC(C5=CC=CC=C5O)=CC=C4)[C@@H](O)[C@H]3O	57.9	85.05	92.8	88.15	75.3	78.4268	61.2602
56	10k	NC1=NC=NC2=C1N=CN2[C@@H]3O[C@H](CSCCNCC4=CC(C5=CC=NC=C5)=CC=C4)[C@@H](O)[C@H]3O	68.45	98.55	109.5	100.65	98.8	86.2065	117.48
57	10l	NC1=NC=NC2=C1N=CN2[C@@H]3O[C@H](CSCCNCC4=CC(C5=CC=CC(N)=C5)=CC=C4)[C@@H](O)[C@H]3O	60.9	91.35	102	103.7	80.5	83.4667	93.9837
58	89_YD1-20	NC1=NC=NC2=C1N=CN2C3OC(CSCCNCC4=CC(C5=CC=CC=C5)=CC=C4)C(O)C3O	11.7292	53.15	71.1	95.45	54.7	90.7336	62.7236
59	10m	NC1=NC=NC2=C1N=CN2[C@@H]3O[C@H](CSCCCNCC4=CC=CC(C5=CC=C(Cl)C=C5)=C4)[C@@H](O)[C@H]3O	55	73.1	86.8	92.75	75.8	92.521	99.1768
60	10n	NC1=NC=NC2=C1N=CN2[C@@H]3O[C@H](CSCCCNCC4=CC=CC(C5=CC=C(O)C=C5)=C4)[C@@H](O)[C@H]3O	61.95	80.05	76.3	89.65	73.6	82.0895	98.5976
61	10o	NC1=NC=NC2=C1N=CN2[C@@H]3O[C@H](CSCCCNCC4=CC=CC(C5=CC=C(C(F)(F)F)C=C5)=C4)[C@@H](O)[C@H]3O	57.2	72.6	72.6	83.3	75.5	90.1183	106.646
62	10p	NC1=NC=NC2=C1N=CN2[C@@H]3O[C@H](CSCCCNCC4=CC=CC(C5=COC=C5)=C4)[C@@H](O)[C@H]3O	67	79.15	76	91.05	86.5	87.9646	105.793
63	10q	NC1=NC=NC2=C1N=CN2[C@@H]3O[C@H](CSCCCNCC4=CC=CC(C5=CC(F)=CC=C5)=C4)[C@@H](O)[C@H]3O	54.9	79	74	88.2	78.2	85.9427	111.768
64	10r	NC1=NC=NC2=C1N=CN2[C@@H]3O[C@H](CSCCCNCC4=CC=CC(C5=CC(O)=C(F)C=C5)=C4)[C@@H](O)[C@H]3O	58.55	88.05	81.6	100.55	85.5	95.6417	113.598
65	10s	NC1=NC=NC2=C1N=CN2[C@@H]3O[C@H](CSCCCNCC4=CC=CC(C5=CN=CN=C5)=C4)[C@@H](O)[C@H]3O	84	85.8	72.8	91.25	89	89.6348	111.159
66	10t	NC1=NC=NC2=C1N=CN2[C@@H]3O[C@H](CSCCCNCC4=CC=CC(C5=C(NN=C6)C6=CC=C5)=C4)[C@@H](O)[C@H]3O	27.5	75.9	75.1	92.8	69.4	84.5069	106.128
67	91_YD1-27	NC1=NC=NC2=C1N=CN2[C@@H]3O[C@@H]([C@H]([C@H]3O)O)CSCCCNCC4=CC=CC(C5=CC=CC=C5)=C4	27.6168	28.45	78.8	112.3	54.5	89.4004	63.6585
68	12a	NC1=NC=NC2=C1N=CN2[C@@H]3O[C@H](CSCCNC4=NC(C5=CC=C(Cl)C=C5)=NC6=C4C=C(OC)C(OC)=C6)[C@@H](O)[C@H]3O	47.05	44.15	67.4	58.4	40.7	87.9939	64.7968
69	12b	NC1=NC=NC2=C1N=CN2[C@@H]3O[C@H](CSCCNC4=NC(C5=CC=C(O)C=C5)=NC6=C4C=C(OC)C(OC)=C6)[C@@H](O)[C@H]3O	59.8	65	89.6	74.15	89.9	77.8554	71.2195
70	12c	NC1=NC=NC2=C1N=CN2[C@@H]3O[C@H](CSCCNC4=NC(C5=CC(F)=CC=C5)=NC6=C4C=C(OC)C(OC)=C6)[C@@H](O)[C@H]3O	76.95	71.75	77.8	81.05	64.9	78.5586	69.1463
71	12d	NC1=NC=NC2=C1N=CN2[C@@H]3O[C@H](CSCCNC4=NC(C5=COC=C5)=NC6=C4C=C(OC)C(OC)=C6)[C@@H](O)[C@H]3O	77	76.9	86.3	83.85	74.8	82.3972	70.7724
72	12e	NC1=NC=NC2=C1N=CN2[C@@H]3O[C@H](CSCCNC4=NC(C5=CC=C(C(F)(F)F)C=C5)=NC6=C4C=C(OC)C(OC)=C6)[C@@H](O)[C@H]3O	72.55	55.3	67.8	80.8	45.5	92.1841	93.5366
73	12f	NC1=NC=NC2=C1N=CN2[C@@H]3O[C@H](CSCCNC4=NC(C5=CC(O)=C(F)C=C5)=NC6=C4C=C(OC)C(OC)=C6)[C@@H](O)[C@H]3O	63.25	71.55	74.3	91.6	73.8	89.7373	74.7968
74	12g	NC1=NC=NC2=C1N=CN2[C@@H]3O[C@H](CSCCNC4=NC(C5=CC(O)=CC=C5)=NC6=C4C=C(OC)C(OC)=C6)[C@@H](O)[C@H]3O	50.95	50.35	66.8	66.9	46.6	87.1295	51.5854
75	12h	NC1=NC=NC2=C1N=CN2[C@@H]3O[C@H](CSCCNC4=NC(C5=C(O)C=CC=C5)=NC6=C4C=C(OC)C(OC)=C6)[C@@H](O)[C@H]3O	63.95	70.7	69.7	82.3	42.7	82.7342	56.2195
76	12i	NC1=NC=NC2=C1N=CN2[C@@H]3O[C@H](CSCCNC4=NC(C5=CC([N+]([O-])=O)=CC=C5)=NC6=C4C=C(OC)C(OC)=C6)[C@@H](O)[C@H]3O	82.35	64.4	73.6	100.4	58.3	91.3196	79.187
77	12j	NC1=NC=NC2=C1N=CN2[C@@H]3O[C@H](CSCCNC4=NC(C5=CC=C(N)C=C5)=NC6=C4C=C(OC)C(OC)=C6)[C@@H](O)[C@H]3O	61.85	50.05	62.8	64.15	32.2	81.65	46.748
78	YD1-155	NC1=NC=NC2=C1N=CN2[C@@H]3O[C@@H]([C@H]([C@H]3O)O)CSCCNC4=NC(C5=CC(N)=CC=C5)=NC6=C4C=C(C(OC)=C6)OC	76.05	72.8	91.5	98.35	92	81.4595	63.8618
79	14a	NC1=NC=NC2=C1N=CN2[C@@H]3O[C@H](CSCCOC4=CC=C(C5=CC=C(Cl)C=C5)C=C4)[C@@H](O)[C@H]3O	101.65	109.1	84.9	107.25	86.3	83.7011	107.236
80	14b	NC1=NC=NC2=C1N=CN2[C@@H]3O[C@H](CSCCOC4=CC=C(C5=CC=C(O)C=C5)C=C4)[C@@H](O)[C@H]3O	95.55	104.9	85.3	110.75	88.2	83.5253	84.6748
81	14c	NC1=NC=NC2=C1N=CN2[C@@H]3O[C@H](CSCCOC4=CC=C(C5=COC=C5)C=C4)[C@@H](O)[C@H]3O	99.25	112.25	93	117.25	91.8	88.536	87.9268
82	14d	NC1=NC=NC2=C1N=CN2[C@@H]3O[C@H](CSCCOC4=CC=C(C5=CC(O)=C(F)C=C5)C=C4)[C@@H](O)[C@H]3O	70.7	82.6	85.1	84.1	84.6	76.698	87.8658
83	14e	NC1=NC=NC2=C1N=CN2[C@@H]3O[C@H](CSCCOC4=CC=C(C5=CN=CN=C5)C=C4)[C@@H](O)[C@H]3O	67.75	90.6	88.2	88.55	82.7	77.621	76.0366
84	14f	NC1=NC=NC2=C1N=CN2[C@@H]3O[C@H](CSCCOC4=CC=C(C5=CC(O)=CC=C5)C=C4)[C@@H](O)[C@H]3O	74.7	95	90.2	92.85	81.6	87.2906	85.8537
85	14g	NC1=NC=NC2=C1N=CN2[C@@H]3O[C@H](CSCCOC4=CC=C(C5=C(O)C=CC=C5)C=C4)[C@@H](O)[C@H]3O	48.85	95.1	88.7	92.95	69.6	90.3673	139.207
86	14h	NC1=NC=NC2=C1N=CN2[C@@H]3O[C@H](CSCCOC4=CC=C(C5=CC=NC=C5)C=C4)[C@@H](O)[C@H]3O	69.2	87.75	88.9	85.95	71.7	90.3087	141.646
87	YD1-160	NC1=NC=NC2=C1N=CN2[C@@H]3O[C@@H]([C@H]([C@H]3O)O)CSCCOC4=CC=C(C=C4)C5=COC=C5	80.05	82.45	89.6	89.25	79.2	97.8335	81.9512
88	YD1-161	NC1=NC=NC2=C1N=CN2[C@@H]3O[C@@H]([C@H]([C@H]3O)O)CSCCOC4=CC=C(C=C4)C5=CC=C(C=C5)C(F)(F)F	94.7	87.35	85.2	85.7	91.3	77.4305	79.3902
89	YD1-163	NC1=NC=NC2=C1N=CN2[C@@H]3O[C@@H]([C@H]([C@H]3O)O)CSCCOC4=CC=C(C=C4)C5=CN=CC=C5	66.05	86.55	85.8	86.7	77.2	75.4233	141.463
90	YD1-165	NC1=NC=NC2=C1N=CN2[C@@H]3O[C@@H]([C@H]([C@H]3O)O)CSCCOC4=CC=C(C=C4)C5=C6NN=CC6=CC=C5	67.65	104.3	100.4	100.75	102.2	94.6894	173.11
91	YD1-169	NC1=NC=NC2=C1N=CN2[C@@H]3O[C@@H]([C@H]([C@H]3O)O)CSCCOC4=CC=C(C=C4)C5=CC=C(C=C5)N	88.7	103.6	93.8	87.6	80.8	81.0346	104.207
92	YD1-170	NC1=NC=NC2=C1N=CN2[C@@H]3O[C@@H]([C@H]([C@H]3O)O)CSCCOC4=CC=C(C=C4)C5=CC(N)=CC=C5	73.45	93.25	92.5	82.85	72.1	85.3274	98.1098
93	YD1-171	NC1=NC=NC2=C1N=CN2[C@@H]3O[C@@H]([C@H]([C@H]3O)O)CSCCOC4=CC=C(C=C4)C5=NNC=C5	70.45	99.65	94.9	89.35	77	92.2134	169.329
94	YD1-172	NC1=NC=NC2=C1N=CN2[C@@H]3O[C@@H]([C@H]([C@H]3O)O)CSCCOC4=CC=C(C=C4)C5=NC=CC=C5	81.35	93.7	95	94.55	91.2	91.9643	188.049
95	YD1-173	NC1=NC=NC2=C1N=CN2[C@@H]3O[C@@H]([C@H]([C@H]3O)O)CSCCOC4=CC=C(C=C4)C5=C(C(F)=CC=C5)F	87.1	104.15	96.7	99	86.3	94.6601	103.171
96	YD1-174	NC1=NC=NC2=C1N=CN2[C@@H]3O[C@@H]([C@H]([C@H]3O)O)CSCCOC4=CC=C(C=C4)C5=CC([N+]([O-])=O)=CC=C5	86	81.75	90.6	94.2	85.9	77.7235	85
97	YD1-175	NC1=NC=NC2=C1N=CN2[C@@H]3O[C@@H]([C@H]([C@H]3O)O)CSCCOC4=CC=C(C=C4)C5=CC=CS5	92.55	90.8	88.7	83.25	80.2	76.068	64.3496
98	19a	O[C@H]1[C@@H](O)[C@H](N2C=NC3=C2N=CN=C3NCCCC4=CC=CC=C4)O[C@@H]1CSCCCNC(NCCCC)=N	0.65	87.35	84.5	88	79.1	95.671	99.3902
99	19b	O[C@H]1[C@@H](O)[C@H](N2C=NC3=C2N=CN=C3NCCCC4=CC=CC=C4)O[C@@H]1CSCCCNC(NC5CC5)=N	0.15	80.15	79	89.3	85.6	99.6121	91.8699
100	19c	O[C@H]1[C@@H](O)[C@H](N2C=NC3=C2N=CN=C3NCCCC4=CC=CC=C4)O[C@@H]1CSCCCNC(NC5CCC5)=N	-0.05	81.55	74.6	85.75	87.2	88.2136	81.5447
101	19d	O[C@H]1[C@@H](O)[C@H](N2C=NC3=C2N=CN=C3NCCCC4=CC=CC=C4)O[C@@H]1CSCCCNC(NC5CCCC5)=N	-0.25	76.25	75.4	86.3	77.1	100.433	81.4634
102	19e	O[C@H]1[C@@H](O)[C@H](N2C=NC3=C2N=CN=C3NCCCC4=CC=CC=C4)O[C@@H]1CSCCCNC(NC5CCCCC5)=N	0.45	72.75	72.6	84.85	67.4	91.3636	72.8455
103	19f	O[C@H]1[C@@H](O)[C@H](N2C=NC3=C2N=CN=C3NCCCC4=CC=CC=C4)O[C@@H]1CSCCCNC(NCC5CC5)=N	1.2	91.15	80.1	100.65	92.7	99.1286	112.073
104	19g	O[C@H]1[C@@H](O)[C@H](N2C=NC3=C2N=CN=C3NCCCC4=CC=CC=C4)O[C@@H]1CSCCCNC(NCC5CCC5)=N	0.5	70.1	67.8	73.4	59.9	99.8612	71.2195
105	YD1-90	O[C@H]1[C@H]([C@@H](O[C@@H]1CSCCCNC(NCC#C)=N)N2C=NC3=C2N=CN=C3NCCCC4=CC=CC=C4)O	1.4	84.9	73.3	91.75	85.6	102.191	108.049
106	19h	O[C@H]1[C@@H](O)[C@H](N2C=NC3=C2N=CN=C3NCCCC4=CC=CC=C4)O[C@@H]1CSCCCNC(NCCCO)=N	2.3	91.9	74.8	92.75	95.7	105.634	120.406
107	19i	O[C@H]1[C@@H](O)[C@H](N2C=NC3=C2N=CN=C3NCCCC4=CC=CC=C4)O[C@@H]1CSCCCNC(NCCCN)=N	2.1	94.2	80.6	99.1	108.1	94.411	130.813
108	19j	O[C@H]1[C@@H](O)[C@H](N2C=NC3=C2N=CN=C3NCCCC4=CC=CC=C4)O[C@@H]1CSCCCNC(NC5=CC=CC=C5)=N	0.65	85.85	77.7	92.3	71.4	89.3564	115.041
109	19k	O[C@H]1[C@@H](O)[C@H](N2C=NC3=C2N=CN=C3NCCCC4=CC=CC=C4)O[C@@H]1CSCCCNC(NCC5=CC=CC=C5)=N	-0.2	72.6	72	72.2	64.4	90.6604	83.9431
110	19l	O[C@H]1[C@@H](O)[C@H](N2C=NC3=C2N=CN=C3NCCCC4=CC=CC=C4)O[C@@H]1CSCCCNC(NCCC5=CC=CC=C5)=N	0.3	88.2	79	100.05	63.5	91.935	101.911
111	19m	O[C@H]1[C@@H](O)[C@H](N2C=NC3=C2N=CN=C3NCCCC4=CC=CC=C4)O[C@@H]1CSCCCNC(NCCCC5=CC=CC=C5)=N	0.7	96.6	85.9	118.9	88.7	94.2059	116.504
112	94_YD907	O[C@H]1[C@@H](O)[C@H](N2C=NC3=C2N=CN=C3NCCCC4=CC=CC=C4)O[C@@H]1CSCCCNC(NCC5CCCCC5)=N	0.625264	44.35	66.1	69.75	57.6	87.4225	42.6423
113	93_YD905	O[C@H]1[C@@H](O)[C@H](N2C=NC3=C2N=CN=C3NCCCC4=CC=CC=C4)O[C@@H]1CSCCNC(NCC5CCCCC5)=N	0.587369	64.3	75.9	85.3	69.6	78.6758	60.0813
114	Sinfungin	O[C@H]1[C@@H](O)[C@H](N2C(N=CN=C3N)=C3N=C2)O[C@@H]1CSCCCCNCC4=CC=CC(C5=CC=C(Cl)C=C5)=C4	67.3408	42.3	69.1	58.3	91.5	100.2	82.7

### Sheet: Sheet2
		SMILES
1	5c	C19H23IN8O3S
2	6a	C25H27ClN8O3S
3	6b	C26H27F3N8O3S
4	6c	C23H26N8O4S
5	6d	C25H27FN8O3S
6	95_II744	C17H26N8O3S
7	96_II726	C19H30N8O3S
8	5d	C20H26N8O3S
9	5f	C20H25BrN8O3S
10	6e	C26H30N8O4S
11	6f	C26H29ClN8O3S
12	YD1-67	C28H34N8O5S
13	6g	C28H32N8O5S
14	6h	C27H29F3N8O3S
15	6i	C24H28N8O4S
16	6j	C26H29FN8O3S
17	6k	C26H28F2N8O3S
18	6l	C26H29FN8O4S
19	6m	C25H29N9O3S
20	6n	C25H28FN9O3S
21	6o	C24H28N10O3S
22	6p	C26H29N9O5S
23	YD1-78	C23H28N10O3S
24	6q	C24H27F3N10O3S
25	81_II759
26	82_II743
27	83_II745
28	84_II725
29	85_II747
30	87_II727
31	88_II746
32	7a	C20H25N7O4S
33	7b	C22H29N7O4S
34	7c	C21H27N7O4S
35	7d	C20H24FN7O4S
36	7e	C23H26N8O4S
37	7o	C22H27N7O6S
38	YD1-120	C23H31N7O4S
39	YD1-121	C21H26BrN7O4S
40	YD1-124	C25H28FN7O4S
41	7p	C21H27N7O4S
42	7q	C23H31N7O4S
43	7r	C22H29N7O4S
44	7s	C21H26FN7O4S
45	9a	C19H23BrN6O3S
46	10a	C25H27ClN6O3S
47	10b	C25H28N6O4S
48	10c	C25H27FN6O3S
49	10d	C23H26N6O4S
50	10e	C26H27F3N6O3S
51	10f	C25H27FN6O4S
52	10g	C23H26N8O3S
53	10h	C26H28N8O3S
54	10i	C25H28N6O4S
55	10j	C25H28N6O4S
56	10k	C24H27N7O3S
57	10l	C25H29N7O3S
58	89_YD1-20	C25H28N6O3S
59	10m	C26H29ClN6O3S
60	10n	C26H30N6O4S
61	10o	C27H29F3N6O3S
62	10p	C24H28N6O4S
63	10q	C26H29FN6O3S
64	10r	C26H29FN6O4S
65	10s	C24H28N8O3S
66	10t	C27H30N8O3S
67	91_YD1-27	C26H30N6O3S
68	12a	C28H29ClN8O5S
69	12b	C28H30N8O6S
70	12c	C28H29FN8O5S
71	12d	C26H28N8O6S
72	12e	C29H29F3N8O5S
73	12f	C28H29FN8O6S
74	12g	C28H30N8O6S
75	12h	C28H30N8O6S
76	12i	C28H29N9O7S
77	12j	C28H31N9O5S
78	YD1-155	C28H31N9O5S
79	14a	C24H24ClN5O4S
80	14b	C24H25N5O5S
81	14c	C22H23N5O5S
82	14d	C24H24FN5O5S
83	14e	C22H23N7O4S
84	14f	C24H25N5O5S
85	14g	C24H25N5O5S
86	14h	C23H24N6O4S
87	YD1-160	C22H23N5O5S
88	YD1-161	C25H24F3N5O4S
89	YD1-163	C23H24N6O4S
90	YD1-165	C25H25N7O4S
91	YD1-169	C24H26N6O4S
92	YD1-170	C24H26N6O4S
93	YD1-171	C21H23N7O4S
94	YD1-172	C23H24N6O4S
95	YD1-173	C24H23F2N5O4S
96	YD1-174	C24H24N6O6S
97	YD1-175	C22H23N5O4S2
98	19a	C27H40N8O3S
99	19b	C26H36N8O3S
100	19c	C27H38N8O3S
101	19d	C28H40N8O3S
102	19e	C29H42N8O3S
103	19f	C27H38N8O3S
104	19g	C28H40N8O3S
105	YD1-90	C26H34N8O3S
106	19h	C26H38N8O4S
107	19i	C26H39N9O3S
108	19j	C29H36N8O3S
109	19k	C30H38N8O3S
110	19l	C31H40N8O3S
111	19m	C32H42N8O3S
112	94_YD907	C30H44N8O3S
113	93_YD905	C29H42N8O3S	C2 linker
114	Sinfungin	C15H23N7O5
